# Extracellular vesicle packaging of a supercluster-encoded antimicrobial combination with enhanced potency against fungal biofilms

**DOI:** 10.64898/2026.10.25.761712

**Authors:** Kirsten J. Meyer, Valerie Chow, Elaina Piliouras, Yunjin Lee, Hanna Ostapska, Oliver Ojeda Valencia, Ines Ben Makhlouf, Nicole Robbins, Leah E. Cowen, Justin R. Nodwell

**Author notes:** KJM – Department of Biology, University of Waterloo, HO – Department of Microbiology, University of Montreal, IBM – Division of Chemistry and Chemical Engineering, California Institute of Technology.

## Abstract

Bacterial specialized metabolites are bioactive compounds that have been mined extensively as antibacterials, antifungals, and other drugs. They are widely used as experimental probes of complex biological systems. Since their discovery, their functional characteristics have typically been investigated as single, soluble compounds. The discoveries in this work expand this model. First, we report the co-packaging in extracellular vesicles (EVs) of two specialized metabolite complexes, candicidin and antimycin A, the products of a supercluster of biosynthetic genes, by a *Streptomyces* soil isolate. Secondly, we report that the products of this supercluster have synergistic antimicrobial activity against fungal biofilms, whereas biofilms are tolerant to the individual compounds. Finally, we show that co-packaging these compounds in EVs ensures simultaneous delivery with enhanced potency. This research advances understanding of the elegant complexity that shapes the evolution and function of bacterial specialized metabolites. In particular, the enhanced antibiofilm activity of co-packaged metabolites compared to individual soluble compounds is notable given the relevance of biofilms to microbial ecology and to pathogenesis. Our work supports the evolution of coordinated activity of specialized metabolites to counter conditional environmental challenges, and highlights co-packaging in EVs as one mechanism for secretion and co-delivery of combinations of bioactive molecules.
