## Supplementary material for "Extracellular vesicle packaging of a supercluster-encoded antimicrobial combination with enhanced potency against fungal biofilms": Table S1

### Sheet: vesicle batch can ant quant
Candicidin ug/mL by uv/vis peak area 380 +/- 30 nm														Candicidin ug/mL
Batch	Date of quantification, different thawed aliquots from batch
Vesicle/compound batch	2024-02-21	2024-05-16	2024-06-13	2024-07-11	2024-07-24	2025-10-16	2025-10-31	2025-11-12	2025-10-21	2026-10-21	2026-12-18	2026-12-18	2026-02-11	average	stdev		Ratio candicidin:antimycin
																		average
W276 EV 9_8		114.574		93.8175		91.206								99.8659	12.8046		6.2612	9.051
W276 EV 20_11		368.721		321.456		373.253					324.559		270.155	331.629	41.955		6.14977
W276 EV 29_1 ves new				117.09	137.104	151.155								135.117	17.1197		14.1846
W276 EV 03_06			54.2889			60.5056								57.3973	4.39582		132.692	outlier - not used in final experiments
W276 EV 10_23							271.55	251.049			179.401			234	48.3823		9.92066
W276 ΔfscC EV 10_23 KOfscC1 ves							1.48881	0.811757			0.680444			0.993669	0.433799		0.0111651
W276 ΔfscC 10_23 KOfscC2 ves								0.495218			0.103508			0.299363	0.276981		0.136035
W276-555 EV 10_23 i555 ves								26.5302			14.9783			20.7543	8.16848		8.73876
W276 ΔantC EV KOantC1 ves									11.1428	11.5111	8.20689			10.2869	1.81076		38.5176
W276 ΔantC KOantC2 ves									49.4193	49.582	29.2966	31.8969		40.0487	10.9659		100.604
W276 doubleKOr1 EV KOfh4KOa batch 1 Dec											1.48942		0.91668	1.20305	0.40499		0.60496
W276 doubleKOr2 EV KOfh4KOa batch 2 Dec											2.32303		1.31595	1.81949	0.712117		0.77547
Antimycin ug/mL by peak area m/z 265 with internal spiked std curve of purified antimycin														Antimycin ug/mL
Batch	Date of quantification, different thawed aliquots from batch
Vesicle/compound batch	2024-02-21	2024-05-16	2024-06-13	2024-07-11	2024-07-24	2025-10-16	2025-10-31	2025-11-12	2025-10-21	2026-10-21	2026-12-18	2026-12-18	2026-02-11	average	stdev
W276 EV 9_8		17.6045		17.9757		12.2697								15.95	3.19259
W276 EV 20_11		48.0262		46.7509		66.6					59.3367		48.9132	53.9254	8.67934
W276 EV 29_1 ves new				11.7987	8.92933	7.84864								9.52556	2.04142
W276 EV 03_06			0.76977			BLD	0.0953502							0.43256	0.476887
W276 EV 10_23							24.6171	19.4444			26.7			23.5871	3.73585
W276 ΔfscC EV 10_23 KOfscC1 ves							84.2977	74.8963			107.8			88.998	16.948
W276 ΔfscC 10_23 KOfscC2 ves								2.00127			2.4			2.20063	0.281946
W276-555 EV 10_23 i555 ves								2.04993			2.7			2.37497	0.459668
W276 ΔantC EV KOantC1 ves									0.710724	0.49049	-0.4			0.267071	0.588102
W276 ΔantC KOantC2 ves									1.32555	0.386784	-0.1	-0.02		0.398083	0.654013
W276 doubleKOr1 EV KOfh4KOa batch 1 Dec											1.03195		2.94535	1.98865	1.35298
W276 doubleKOr2 EV KOfh4KOa batch 2 Dec											1.73206		2.96054	2.3463	0.868667

### Sheet: candicidin quant
Standard curve of purified candicidin, UV-Vis peak area 380 +/- 30 nm
			Date					Average	Stdev		Linear regression
candicidin ug/mL		Peak area	Jul-11-2024	Jul-24-2024	Oct-31-2024	Oct-21-2025
1.5625			10970.8	9354.01	11398.9	9081.63		10201.3	1154.42		y=6608x-1349
3.125			20546.6	18895.4	20424.2	20812.5		20169.7	864.824
6.25			38121.1	39790.2	38936.9	41436.4		39571.1	1417.97
12.5			68844.7	78671.9	82231.2	82268.7		78004.1	6334.97
25			158915	163748	173322	165564		165387	5987.95
Peak area
Vesicle/compound batch	2024-02-21	2024-05-16	2024-06-13	2024-07-11	2024-07-24	2025-10-16	2025-10-31	2025-11-12	2025-10-21	2026-10-21	2026-12-18	2026-12-18	2026-02-11
W276 EV 9_8		187928		76144.2		38830.3
W276 EV 20_11		607778		264174		245296					177375		54438
W276 EV 29_1 ves new				192083	225147	198418
W276 EV 03_06			88336.3			78615.2
W276 EV 10_23							110801	206017			146836
W276 ΔfscC EV 10_23 KOfscC1 ves							-734.122	-678.489			-786.953
W276 ΔfscC 10_23 KOfscC2 ves								-939.95			-1178.01
W276-555 EV 10_23 i555 ves								20565			23395.1
W276 ΔantC EV KOantC1 ves									17058.9	17667.3	12208.8
W276 ΔantC KOantC2 ves									80291.7	80560.4	47048.9	51344.6
W276 doubleKOr1 EV KOfh4KOa batch 1 Dec											1111.53		-591.822
W276 doubleKOr2 EV KOfh4KOa batch 2 Dec											2488.65		824.944
Sample Dilution factor
Vesicle/compound batch	2024-02-21	2024-05-16	2024-06-13	2024-07-11	2024-07-24	2025-10-16	2025-10-31	2025-11-12	2025-10-21	2026-10-21	2026-12-18	2026-12-18	2026-02-11
W276 EV 9_8		4		8		15
W276 EV 20_11		4		8		10					12		32
W276 EV 29_1 ves new				4	4	5
W276 EV 03_06			4			5
W276 EV 10_23							16	8			8
W276 ΔfscC EV 10_23 KOfscC1 ves							16	8			8
W276 ΔfscC 10_23 KOfscC2 ves								8			4
W276-555 EV 10_23 i555 ves								8			4
W276 ΔantC EV KOantC1 ves									4	4	4
W276 ΔantC KOantC2 ves									4	4	4	4
W276 doubleKOr1 EV KOfh4KOa batch 1 Dec											4		8
W276 doubleKOr2 EV KOfh4KOa batch 2 Dec											4		4
Sample candicidin concentration				=((peak area+1349)/6608)*dilution factor
Vesicle/compound batch	2024-02-21	2024-05-16	2024-06-13	2024-07-11	2024-07-24	2025-10-16	2025-10-31	2025-11-12	2025-10-21	2026-10-21	2026-12-18	2026-12-18	2026-02-11
W276 EV 9_8		114.574		93.8175		91.206
W276 EV 20_11		368.721		321.456		373.253					324.559		270.155
W276 EV 29_1 ves new				117.09	137.104	151.155
W276 EV 03_06			54.2889			60.5056
W276 EV 10_23							271.55	251.049			179.401
W276 ΔfscC EV 10_23 KOfscC1 ves							1.48881	0.811757			0.680444
W276 ΔfscC 10_23 KOfscC2 ves								0.495218			0.103508
W276-555 EV 10_23 i555 ves								26.5302			14.9783
W276 ΔantC EV KOantC1 ves									11.1428	11.5111	8.20689
W276 ΔantC KOantC2 ves									49.4193	49.582	29.2966	31.8969
W276 doubleKOr1 EV KOfh4KOa batch 1 Dec											1.48942		0.91668
W276 doubleKOr2 EV KOfh4KOa batch 2 Dec											2.32303		1.31595

### Sheet: eg Antimycin Quant Oct16
		Calculated Antimycin concentration	by 265
		Jun 3rd ves	-0.190107
		29_1 ves	7.84864
		Nov 11 ves	25.4424
		9_8 ves	12.2697
		20_11 ves	66.6318
		Can1_6 "12.8"	-0.113649
		Ant1_6 "12.8"	16.1726
Quantify Compound Summary Report
Printed Wed Nov 27 14:25:19 2024
Compound 1: antimycins			internal standard
			Antimycin standards
	#	Name	ug/mL	Area	IS Area	Response															"y intercept or area"		ave
1	1	2024_Oct_16_Blank_75MeOH_1		32.916		32.916													blanks		32.916		2391.39
2	2	2024_Oct_16_Blank_75MeOH_2	0	12.761		12.761															12.761
3	3	2024_Oct_16_CanAntJul_1_25ugmL	1.25	101466		101466															4479.59
4	4	2024_Oct_16_CanAntJul_2_5	2.5	215016		215016															2765.6
5	5	2024_Oct_16_CanAntJul_5	5	457032		457032															2684.39
6	6	2024_Oct_16_CanAntJul_10	10	1.00433e+06		1.00433e+06															2877.69
7	7	2024_Oct_16_CanAntJul_20	20	2141055		2141055															2069.78
8	8	2024_Oct_16_Blank_75MeOH_3		4479.59		4479.59															3607.45
9	9	2024_Oct_16_jun3rd276ves_5x_alone	0	11401		11401															2414.47
10	10	2024_Oct_16_jun3rd276ves_5x_CA_2_5	2.5	211350		211350															2969.29
11	11	2024_Oct_16_jun3rd276ves_5x_CA_5	5	438130		438130													From linear equation		"y intercept or area"	slope	blanked y intercept	x	original *sample dilution
12	12	2024_Oct_16_jun3rd276ves_5x_CA_10	10	912605		912605													standards rep 1		-44089	107960	-46480.4	-0.430533
13	13	2024_Oct_16_Blank_75MeOH_4		2765.6		2765.6													standards rep 2		-5805.2	84916	-8196.59	-0.0965259
14	14	2024_Oct_16_jan29new276ves_5x_alone	0	148986		148986													June_3rd_5x		-3514.3	90717	-5905.69	-0.0651002	-0.325501
15	15	2024_Oct_16_jan29new276ves_5x_CA_2_5	2.5	382226		382226													june_3rd_5x_rep2		1519.5	79680	-871.893	-0.0109424	-0.0547121
16	16	2024_Oct_16_jan29new276ves_5x_CA_5	5	637205		637205													29_1new_5x		149654	95437	147263	1.54303	7.71517
17	17	2024_Oct_16_jan29new276ves_5x_CA_10	10	1.10034e+06		1.10034e+06													Nov 11 35x		68583	91057	66191.6	0.726925	25.4424
18	18	2024_Oct_16_Blank_75MeOH_4		2765.6		2765.6												only 2 points, not accurate	Jan 29 rep2 5x		154749	84052	152358	1.59642	7.9821
19	19	2024_Oct_16_Nov11276ves_35x_alone	0	84112.8		84112.8													9_8 ves 15x		69505	82048	67113.6	0.81798	12.2697
20	20	2024_Oct_16_Nov11276ves_35x_CA_2_5	2.5	285088		285088													20_11 10x		517175	77258	514784	6.66318	66.6318
21	21	2024_Oct_16_Nov11276ves_35x_CA_5	5	509515		509515													Can1_6 stock	12.8	-5653	70783	-8044.39	-0.113649	-0.113649
22	22	2024_Oct_16_Nov11276ves_35x_CA_10	10	989114		989114													ant1_6 stock	12.8	1000000	61685	997609	16.1726	16.1726
23	23	2024_Oct_16_Blank_75MeOH_5	0	2684.39		2684.39													average ves slopes			85749.9
24	24	2024_Oct_16_CanAntJul_2_5_rep2	2.5	202155		202155
25	25	2024_Oct_16_CanAntJul_5_rep2	5	408295		408295
26	26	2024_Oct_16_CanAntJul_10_rep2	10	849683		849683
27	27	2024_Oct_16_Blank_75MeOH_6		2877.69		2877.69
28	28	2024_Oct_16_jun3rd276ves_5x_alone_rep2	0	10957.2		10957.2
29	29	2024_Oct_16_jun3rd276ves_5x_CA_2_5_rep2	2.5	194046		194046
30	30	2024_Oct_16_jun3rd276ves_5x_CA_5_rep2	5	391054		391054
31	31	2024_Oct_16_jun3rd276ves_5x_CA_10_rep2	10	804419		804419
32	32	2024_Oct_16_Blank_75MeOH_7		2069.78		2069.78
33	33	2024_Oct_16_jan29new276ves_5x_alone_rep2	0	154749		154749
34	34	2024_Oct_16_jan29new276ves_5x_CA_10_rep2	10	995268		995268
35	35	2024_Oct_16_Blank_75MeOH_8		3607.45		3607.45
36	36	2024_Oct_16_9_8_276ves_15x_alone	0	77377.4		77377.4
37	37	2024_Oct_16_9_8_276ves_15x_CA_2_5	2.5	271974		271974
38	38	2024_Oct_16_9_8_276ves_15x_CA_5	5	467981		467981
39	39	2024_Oct_16_9_8_276ves_15x_CA_10	10	896536		896536
40	40	2024_Oct_16_Blank_75MeOH_9		2414.47		2414.47
41	41	2024_Oct_16_20_11_276ves_10x_alone	0	439948		439948
42	42	2024_Oct_16_20_11_276ves_10x_CA_2_5	2.5	881323		881323
43	43	2024_Oct_16_20_11_276ves_10x_CA_5	5	801414		801414
44	44	2024_Oct_16_20_11_276ves_10x_CA_10	10	1.29803e+06		1.29803e+06
45	45	2024_Oct_16_Blank_75MeOH_10		2969.29		2969.29
46	46	2024_Oct_16_Can1_6stock_12_8ugmL	0	1012.75		1012.75
47	47	2024_Oct_16_Can1_6stock_12_8ugmL_CA_2_5	2.5	157972		157972
48	48	2024_Oct_16_Can1_6stock_12_8_CA_5	5	354926		354926
49	49	2024_Oct_16_Ant1_6stock_12_8_ugmL	0	1.04406e+06		1.04406e+06
50	50	2024_Oct_16_Ant1_6stock_12_8_CA_2_5	2.5	1.12179e+06		1.12179e+06
51	51	2024_Oct_16_Ant1_6stock_12_8_CA_5	5	1.35248e+06		1.35248e+06
52	52	2024_Oct_16_25_9_276ves_4x_quant		122139		122139
53	53	2024_Oct_16_25_9_276ves_MeOHext_10per_quant		216527		216527
54	54	2024_Oct_16_3_6_276ves_MeOHext_10per_quant		15020.9		15020.9

### Sheet: eg antimycin quant dec18
		Calculated antimycin concentration	by 265
		20/11 ves	59.3367
		23/10 ves	26.6742
		KOantC1 ves	-0.409276
		KoantC2 rep1	-0.121234
		KOantC2 rep2	-0.0232475
		KofscC1	107.774
		KOfscC2	2.40202
		23/10 i555	2.66426
Quantify Compound Summary Report
Printed Fri Dec 19 10:47:14 2025
Compound 1: antimycins			internal standard
			Antimycin stds
	#	Name	ug/mL	Area	IS Area	Response															"y intercept or area"		ave
1	1	2025_Dec_18_columnwash_K		33.998		33.998													blanks		11.424		1765
2	2	2025_Dec_18_blank_10DMSO_65MeOH	0	11.424		11.424															2595.74
3	3	2025_Dec_18_W276EV_KOfscKOantCbatch1_4x		13653.4		13653.4															90.345
4	4	2025_Dec_18_W276EV_KOfscKOantCbatch2_4x		22916.4		22916.4															2561.44
5	5	2025_Dec_18_20_11_W276EV_1_16x_alone	0	187285		187285															2029.6
6	6	2025_Dec_18_20_11_W276EV_1_16x_3_125_CA	3.125	383760		383760															1900.76
7	7	2025_Dec_18_20_11_W276EV_1_16x_6_25_CA	6.25	592125		592125															1865.65
8	8	2025_Dec_18_20_11_W276EV_1_16x_12_5_CA	12.5	987562		987562															3458.53
9	9	2025_Dec_18_blank_10DMSO_65MeOH_2		2595.74		2595.74															1559.33
10	10	2025_Dec_18_20_11_W276EV_2_8x_alone	0	488215		488215															1577.14
11	11	2025_Dec_18_20_11_W276EV_2_8x_3_125_CA	3.125	632947		632947															"y intercept or area"	slope	blanked?	x	original
12	12	2025_Dec_18_20_11_W276EV_2_8x_6_25_CA	6.25	850390		850390													20_11 EV 16x		186787	64164	185022	2.88358	46.1373
13	13	2025_Dec_18_20_11_W276EV_2_8x_12_5_CA	12.5	1.14645e+06		1.14645e+06													20_11 EV 8x		486896	53505	485131	9.06702	72.5362
14	14	2025_Dec_18_blank_10DMSO_65MeOH_3		90.345		90.345													23_10 EV 8x		163924	48634	162159	3.33427	26.6742
15	15	2025_Dec_18_23_10_W276EV_8x_alone	0	171465		171465													KOantC1 EV 4x		-3622.3	52652	-5387.3	-0.102319	-0.409276
16	16	2025_Dec_18_23_10_W276EV_8x_4_CA	3.9	354059		354059													KOantC2 4x		142.52	53532	-1622.48	-0.0303085	-0.121234
17	17	2025_Dec_18_23_10_W276EV_8x_8_CA	7.8	527499		527499													KOantC2 rep2 4x		1460.6	52375	-304.396	-0.00581186	-0.0232475
18	18	2025_Dec_18_23_10_W276EV_8x_15_6_CA	15.6	930392		930392													KOfscC1 8x		690658	51136	688893	13.4718	107.774
19	19	2025_Dec_18_blank_10DMSO_65MeOH_4		2561.44		2561.44													KOfscC2 4x		32670	51465	30905	0.600505	2.40202
20	20	2025_Dec_18_16_6_KOantC1_4x_alone	0	848.798		848.798													23_10 i555 4x		34297	48842	32532	0.666066	2.66426
21	21	2025_Dec_18_16_6_KOantC1_4x_3_125_CA	3.125	153751		153751
22	22	2025_Dec_18_16_6_KOantC1_4x_6_25_CA	6.25	327254		327254															ave	52922.8
23	23	2025_Dec_18_16_6_KOantC1_4x_12_5_CA	12.5	655415		655415													W276EV KofKoabatch1		13653.4	52922.8	11888.4	0.257987	1.03195
24	24	2025_Dec_18_blank_10DMSO_65MeOH_5		2029.6		2029.6													W276EV KofKoabatch2		22916.4		21151.4	0.433016	1.73206
25	25	2025_Dec_18_16_6_KOantC2_4x_alone	0	725.896		725.896
26	26	2025_Dec_18_16_6_KOantC2_4x_3_125_CA	3.125	168307		168307
27	27	2025_Dec_18_16_6_KOantC2_4x_6_25_CA	6.25	332233		332233
28	28	2025_Dec_18_16_6_KOantC2_4x_12_5_CA	12.5	670311		670311
29	29	2025_Dec_18_blank_10DMSO_65MeOH_6		1900.76		1900.76
30	30	2025_Dec_18_16_6_KOantC2_2_4x_alone	0	658.396		658.396
31	31	2025_Dec_18_16_6_KOantC2_2_4x_3_125_CA	3.125	162592		162592
32	32	2025_Dec_18_16_6_KOantC2_2_4x_6_25_CA	6.25	334216		334216
33	33	2025_Dec_18_16_6_KOantC2_2_4x_12_5_CA	12.5	654071		654071
34	34	2025_Dec_18_blank_10DMSO_65MeOH_7		1865.65		1865.65
35	35	2025_Dec_18_KOfscC1_8x_alone	0	708730		708730
36	36	2025_Dec_18_KOfscC1_8x_3_125_CA	3.125	881505		881505
37	37	2025_Dec_18_KOfscC1_8x_6_25_CA	6.25	927537		927537
38	38	2025_Dec_18_KOfscC1_8x_12_5_CA	12.5	1.36345e+06		1.36345e+06
39	39	2025_Dec_18_blank_10DMSO_65MeOH_8		3458.53		3458.53
40	40	2025_Dec_18_KOfscC2_4x_alone	0	36995.1		36995.1
41	41	2025_Dec_18_KOfscC2_4x_3_125_CA	3.125	189337		189337
42	42	2025_Dec_18_KOfscC2_4x_6_25_CA	6.25	351919		351919
43	43	2025_Dec_18_KOfscC2_4x_12_5_CA	12.5	678229		678229
44	44	2025_Dec_18_blank_10DMSO_65MeOH_9		1559.33		1559.33
45	45	2025_Dec_18_23_10_i555_4x_alone	0	53623.4		53623.4
46	46	2025_Dec_18_23_10_i555_4x_3_125_CA	3.125	187184		187184
47	47	2025_Dec_18_23_10_i555_4x_6_25_CA	6.25	300517		300517
48	48	2025_Dec_18_23_10_i555_4x_12_5_CA	12.5	664272		664272
49	49	2025_Dec_18_blank_10DMSO_65MeOH_10		1577.14		1577.14

### Sheet: eg polyene peak area oct16
Quantify Compound Summary Report
Printed Wed Nov 27 14:14:55 2024
							Using unified standards
Compound 1: polyenes			internal std
			candicidin spiked				y=6608x-1349	dilution adjusted
	#	Name	ug/mL	RT	Area	ave		Conc.
1	1	2024_Oct_16_Blank_75MeOH_1		4.01	-1453.11		-0.0157556
2	2	2024_Oct_16_Blank_75MeOH_2	0	3.98	-1097.91		0.0379974
3	3	2024_Oct_16_CanAntJul_1_25ugmL	1.25	4.47	8070.81	8070.81	1.42552
4	4	2024_Oct_16_CanAntJul_2_5	2.5	4.47	16941.3	18940.2	2.7679
5	5	2024_Oct_16_CanAntJul_5	5	4.47	37213.1	37477.9	5.83566
6	6	2024_Oct_16_CanAntJul_10	10	4.47	78109.8	76824.7	12.0246
7	7	2024_Oct_16_CanAntJul_20	20	4.46	156128	156128	23.8312
8	8	2024_Oct_16_Blank_75MeOH_3		4.46	583.638		0.292469
9	9	2024_Oct_16_jun3rd276ves_5x_alone	0	4.46	78503.5	78615.2	12.0842	60.4211
10	10	2024_Oct_16_jun3rd276ves_5x_CA_2_5	2.5	4.46	95701.4		14.6868	73.434
11	11	2024_Oct_16_jun3rd276ves_5x_CA_5	5	4.46	114795		17.5762	87.8812
12	12	2024_Oct_16_jun3rd276ves_5x_CA_10	10	4.46	153009		23.3592	116.796
13	13	2024_Oct_16_Blank_75MeOH_4		4.47	2851.95		0.635736	3.17868
14	14	2024_Oct_16_jan29new276ves_5x_alone	0	4.46	189914	198418	28.9442	144.721
15	15	2024_Oct_16_jan29new276ves_5x_CA_2_5	2.5	4.46	228656		34.8071	174.035
16	16	2024_Oct_16_jan29new276ves_5x_CA_5	5	4.46	252429		38.4046	192.023
17	17	2024_Oct_16_jan29new276ves_5x_CA_10	10	4.46	293343		44.5962	222.981
18	18	2024_Oct_16_Blank_75MeOH_4		4.47	2851.95		0.635736	3.17868
19	19	2024_Oct_16_Nov11276ves_35x_alone	0	4.46	53648.4		8.32285	291.3
20	20	2024_Oct_16_Nov11276ves_35x_CA_2_5	2.5	4.46	74209.1		11.4343	400.202
21	21	2024_Oct_16_Nov11276ves_35x_CA_5	5	4.46	94068.8		14.4397	505.391
22	22	2024_Oct_16_Nov11276ves_35x_CA_10	10	4.46	132642		20.2771	709.699
23	23	2024_Oct_16_Blank_75MeOH_5	0	4.47	1466.25		0.426036	2.13018
24	24	2024_Oct_16_CanAntJul_2_5_rep2	2.5	4.46	20939.2		3.37292	16.8646
25	25	2024_Oct_16_CanAntJul_5_rep2	5	4.46	37742.8		5.91583	29.5791
26	26	2024_Oct_16_CanAntJul_10_rep2	10	4.46	75539.5		11.6357	58.1784
27	27	2024_Oct_16_Blank_75MeOH_6		4.46	465.825		0.274641	1.3732
28	28	2024_Oct_16_jun3rd276ves_5x_alone_rep2	0	4.46	78726.8		12.118	60.5901
29	29	2024_Oct_16_jun3rd276ves_5x_CA_2_5_rep2	2.5	4.46	93976.6		14.4258	72.1289
30	30	2024_Oct_16_jun3rd276ves_5x_CA_5_rep2	5	4.46	112547		17.2361	86.1804
31	31	2024_Oct_16_jun3rd276ves_5x_CA_10_rep2	10	4.46	147274		22.4913	112.457
32	32	2024_Oct_16_Blank_75MeOH_7		4.46	1717.69		0.464088	2.32044
33	33	2024_Oct_16_jan29new276ves_5x_alone_rep2	0	4.46	206922		31.518	157.59
34	34	2024_Oct_16_jan29new276ves_5x_CA_10_rep2	10	4.46	289684		44.0425	220.213
35	35	2024_Oct_16_Blank_75MeOH_8		4.46	4388.32		0.868238	4.34119
36	36	2024_Oct_16_9_8_276ves_15x_alone	0	4.46	38830.3		6.0804	91.206
37	37	2024_Oct_16_9_8_276ves_15x_CA_2_5	2.5	4.46	59173.4		9.15895	137.384
38	38	2024_Oct_16_9_8_276ves_15x_CA_5	5	4.47	80299.9		12.3561	185.341
39	39	2024_Oct_16_9_8_276ves_15x_CA_10	10	4.47	111236		17.0377	255.566
40	40	2024_Oct_16_Blank_75MeOH_9		4.47	1484.67		0.428824	2.14412
41	41	2024_Oct_16_20_11_276ves_10x_alone	0	4.47	245296		37.3253	373.253
42	42	2024_Oct_16_20_11_276ves_10x_CA_2_5	2.5	4.47	264884		40.2895	402.895
43	43	2024_Oct_16_20_11_276ves_10x_CA_5	5	4.47	273588		41.6066	416.066
44	44	2024_Oct_16_20_11_276ves_10x_CA_10	10	4.47	307579		46.7507	467.507
45	45	2024_Oct_16_Blank_75MeOH_10		4.47	3113.76		0.675358	3.37679
46	46	2024_Oct_16_Can1_6stock_12_8ugmL	0	4.47	66256.4		10.2308	51.1542
47	47	2024_Oct_16_Can1_6stock_12_8ugmL_CA_2_5	2.5	4.47	78273.6		12.0494	60.2471
48	48	2024_Oct_16_Can1_6stock_12_8_CA_5	5	4.47	90207.3		13.8554	69.2768
49	49	2024_Oct_16_Ant1_6stock_12_8_ugmL	0	4.47	707.409		0.3112	1.556
50	50	2024_Oct_16_Ant1_6stock_12_8_CA_2_5	2.5	4.47	14659.4		2.42258	12.1129
51	51	2024_Oct_16_Ant1_6stock_12_8_CA_5	5	4.47	33139.9		5.21927	26.0963
52	52	2024_Oct_16_25_9_276ves_4x_quant		4.47	389873		59.2043	236.817
53	53	2024_Oct_16_25_9_276ves_MeOHext_10per_quant		4.47	542201		82.2563	822.563
54	54	2024_Oct_16_3_6_276ves_MeOHext_10per_quant		4.47	118580		18.1491	181.491
